# Frequent Non-random Shifts in the Temporal Sequence of Developmental Landmark Events during Teleost Evolutionary Diversification

**DOI:** 10.1101/239954

**Authors:** Fumihiro Ito, Tomotaka Matsumoto, Tatsumi Hirata

## Abstract

Morphological transformations can be generated by evolutionary changes in the sequence of developmental events. In this study, we examined the evolutionary dynamics of the developmental sequence on a macroevolutionary scale using the teleost. Using the information from previous reports describing the development of 31 species, we extracted the developmental sequences of 19 landmark events involving the formation of phylogenetically conserved body parts; we then inferred ancestral developmental sequences by two different parsimony-based methods—event-pairing (Jeffery, Bininda-Emonds, Coates & Richardson, 2002a) and continuous analysis (Germain & Laurin, 2009). The phylogenetic comparisons of these sequences revealed event-dependent heterogeneity in the frequency of sequence changes. Most of the sequence changes occurred as exchanges of temporally neighboring events. The phylogenetic analyses suggested that the ancestral species had experienced frequent changes in developmental sequences. Although the analyses showed that these heterochronic changes accumulated along phylogenic time, the precise distribution of the changes over the teleost phylogeny remains unclear due to technical limitations. Finally, this first comprehensive analysis of teleost developmental sequences will provide solid ground on which to elucidate the significance of developmental timing in animal morphological diversification.
