## Supplemental file.1 for "Frequent Non-random Shifts in the Temporal Sequence of Developmental Landmark Events during Teleost Evolutionary Diversification"

### Sheet: Brancg length
	External branch
	Branch name	Branch length (Mya)	Reference
	Labeotropheus trewavasae	4	Sanciangco, M.D., Carpenter, K.E., & Betancur, R.R. 2016 Phylogenetic placement of enigmatic percomorph families (Teleostei: Percomorphaceae). Mol Phylogenet Evol 94(Pt B), 565-576. (doi:10.1016/j.ympev.2015.10.006).
	Haplochromis piceatus	4	Sanciangco, M.D., Carpenter, K.E., & Betancur, R.R. 2016 Phylogenetic placement of enigmatic percomorph families (Teleostei: Percomorphaceae). Mol Phylogenet Evol 94(Pt B), 565-576. (doi:10.1016/j.ympev.2015.10.006).
	Adinia xenica	17.5	Near, T.J., Dornburg, A., Eytan, R.I., Keck, B.P., Smith, W.L., Kuhn, K.L., Moore, J.A., Price, S.A., Burbrink, F.T., Friedman M., M., & Wainwright, P. C. 2013 Phylogeny and tempo of diversification in the superradiation of spiny-rayed fishes. Proc Natl Acad Sci U S A 110(31), 12738-12743. (doi:10.1073/pnas.1304661110).
	Fundulus heteroclitus	17.5	Near, T.J., Dornburg, A., Eytan, R.I., Keck, B.P., Smith, W.L., Kuhn, K.L., Moore, J.A., Price, S.A., Burbrink, F.T., Friedman M., M., & Wainwright, P. C. 2013 Phylogeny and tempo of diversification in the superradiation of spiny-rayed fishes. Proc Natl Acad Sci U S A 110(31), 12738-12743. (doi:10.1073/pnas.1304661110).
	Oreochromis niloticus	18.2	Sanciangco, M.D., Carpenter, K.E., & Betancur, R.R. 2016 Phylogenetic placement of enigmatic percomorph families (Teleostei: Percomorphaceae). Mol Phylogenet Evol 94(Pt B), 565-576. (doi:10.1016/j.ympev.2015.10.006).
	Amphilophus xiloaensis	21.5	Friedman, M., Keck, B.P., Dornburg, A., Eytan, R.I., Martin, C.H., Hulsey, C.D., Wainwright, P.C.,& Near T.J. 2013 Molecular and fossil evidence place the origin of cichlid fishes long after Gondwanan rifting. Proc Biol Sci 280(1770), 20131733. (doi:10.1098/rspb.2013.1733).
	Cichlasoma dimerus	21.5	Friedman, M., Keck, B.P., Dornburg, A., Eytan, R.I., Martin, C.H., Hulsey, C.D., Wainwright, P.C.,& Near T.J. 2013 Molecular and fossil evidence place the origin of cichlid fishes long after Gondwanan rifting. Proc Biol Sci 280(1770), 20131733. (doi:10.1098/rspb.2013.1733).
	Oncorhynchus mykiss	33.6	Ma, B., Jiang, H., Sun, P., Chen, J., Li, L., Zhang, X., & Yuan, L. 2016 Phylogeny and dating of divergences within the genus Thymallus (Salmonidae: Thymallinae) using complete mitochondrial genomes. Mitochondrial DNA A DNA Mapp Seq Anal 27(5), 3602-3611. (doi:10.3109/19401736.2015.1079824).
	Salmo salar	33.6	Ma, B., Jiang, H., Sun, P., Chen, J., Li, L., Zhang, X., & Yuan, L. 2016 Phylogeny and dating of divergences within the genus Thymallus (Salmonidae: Thymallinae) using complete mitochondrial genomes. Mitochondrial DNA A DNA Mapp Seq Anal 27(5), 3602-3611. (doi:10.3109/19401736.2015.1079824).
	Gobius niger	37.2	Near, T.J., Eytan, R.I., Dornburg, A., Kuhn, K.L., Moore, J.A., Davis, M.P., Wainwright, P.C., Friedman, M., & Smith, W.L. 2012 Resolution of ray-finned fish phylogeny and timing of diversification. Proc Natl Acad Sci U S A 109(34), 13698-13703. (doi:10.1073/pnas.1206625109).
	Leucopsarion petersii	37.2	Near, T.J., Eytan, R.I., Dornburg, A., Kuhn, K.L., Moore, J.A., Davis, M.P., Wainwright, P.C., Friedman, M., & Smith, W.L. 2012 Resolution of ray-finned fish phylogeny and timing of diversification. Proc Natl Acad Sci U S A 109(34), 13698-13703. (doi:10.1073/pnas.1206625109).
	Xiphophorus maculatus	44.7	Near, T.J., Dornburg, A., Eytan, R.I., Keck, B.P., Smith, W.L., Kuhn, K.L., Moore, J.A., Price, S.A., Burbrink, F.T., Friedman M., M., & Wainwright, P. C. 2013 Phylogeny and tempo of diversification in the superradiation of spiny-rayed fishes. Proc Natl Acad Sci U S A 110(31), 12738-12743. (doi:10.1073/pnas.1304661110).
	Gasterosteus aculeatus	54.6	Near, T.J., Dornburg, A., Eytan, R.I., Keck, B.P., Smith, W.L., Kuhn, K.L., Moore, J.A., Price, S.A., Burbrink, F.T., Friedman M., M., & Wainwright, P. C. 2013 Phylogeny and tempo of diversification in the superradiation of spiny-rayed fishes. Proc Natl Acad Sci U S A 110(31), 12738-12743. (doi:10.1073/pnas.1304661110).
	Stizostedion vitreum	54.6	Near, T.J., Dornburg, A., Eytan, R.I., Keck, B.P., Smith, W.L., Kuhn, K.L., Moore, J.A., Price, S.A., Burbrink, F.T., Friedman M., M., & Wainwright, P. C. 2013 Phylogeny and tempo of diversification in the superradiation of spiny-rayed fishes. Proc Natl Acad Sci U S A 110(31), 12738-12743. (doi:10.1073/pnas.1304661110).
	Cyprinus carpio	61.2	Li, Y., Ren, Z., Shedlock, A.M., Wu, J., Sang, L., Tersing, T., Hasegawa, M., Yonezawa, T., & Zhong, Y. 2013 High altitude adaptation of the schizothoracine fishes (Cyprinidae) revealed by the mitochondrial genome analyses. Gene 517(2), 169-178. (doi:10.1016/j.gene.2012.12.096).
	Carassius auratus	61.2	Li Y., Ren Z., Shedlock A.M., Wu J., Sang L., Tersing T., Hasegawa M., Yonezawa T., Zhong Y. 2013 High altitude adaptation of the schizothoracine fishes (Cyprinidae) revealed by the mitochondrial genome analyses. Gene 517(2), 169-178. (doi:10.1016/j.gene.2012.12.096).
	Oryzias latipes	63.5	Setiamarga, D.H., Miya, M., Yamanoue, Y., Azuma, Y., Inoue, J.G., Ishiguro, N.B., Mabuchi, K., & Nishida, M. 2009 Divergence time of the two regional medaka populations in Japan as a new time scale for comparative genomics of vertebrates. Biol Lett 5(6), 812-816. (doi:10.1098/rsbl.2009.0419).
	Oryzias javanicus	63.5	Setiamarga, D.H., Miya, M., Yamanoue, Y., Azuma, Y., Inoue, J.G., Ishiguro, N.B., Mabuchi, K., & Nishida, M. 2009 Divergence time of the two regional medaka populations in Japan as a new time scale for comparative genomics of vertebrates. Biol Lett 5(6), 812-816. (doi:10.1098/rsbl.2009.0419).
	Barbodes gonionotus	68.2	Li, Y., Ren, Z., Shedlock, A.M., Wu, J., Sang, L., Tersing, T., Hasegawa, M., Yonezawa, T., & Zhong, Y. 2013 High altitude adaptation of the schizothoracine fishes (Cyprinidae) revealed by the mitochondrial genome analyses. Gene 517(2), 169-178. (doi:10.1016/j.gene.2012.12.096).
	Channa striatus	68.6	Near, T.J., Dornburg, A., Eytan, R.I., Keck, B.P., Smith, W.L., Kuhn, K.L., Moore, J.A., Price, S.A., Burbrink, F.T., Friedman M., M., & Wainwright, P. C. 2013 Phylogeny and tempo of diversification in the superradiation of spiny-rayed fishes. Proc Natl Acad Sci U S A 110(31), 12738-12743. (doi:10.1073/pnas.1304661110).
	Anabas testudineus	68.6	Near, T.J., Dornburg, A., Eytan, R.I., Keck, B.P., Smith, W.L., Kuhn, K.L., Moore, J.A., Price, S.A., Burbrink, F.T., Friedman M., M., & Wainwright, P. C. 2013 Phylogeny and tempo of diversification in the superradiation of spiny-rayed fishes. Proc Natl Acad Sci U S A 110(31), 12738-12743. (doi:10.1073/pnas.1304661110).
	Austrofundulus myersi	70.7	Near, T.J., Dornburg, A., Eytan, R.I., Keck, B.P., Smith, W.L., Kuhn, K.L., Moore, J.A., Price, S.A., Burbrink, F.T., Friedman M., M., & Wainwright, P. C. 2013 Phylogeny and tempo of diversification in the superradiation of spiny-rayed fishes. Proc Natl Acad Sci U S A 110(31), 12738-12743. (doi:10.1073/pnas.1304661110).
	Melanotaenia splendida	82.3	Near, T.J., Dornburg, A., Eytan, R.I., Keck, B.P., Smith, W.L., Kuhn, K.L., Moore, J.A., Price, S.A., Burbrink, F.T., Friedman M., M., & Wainwright, P. C. 2013 Phylogeny and tempo of diversification in the superradiation of spiny-rayed fishes. Proc Natl Acad Sci U S A 110(31), 12738-12743. (doi:10.1073/pnas.1304661110).
	Danio rerio	87.6	Zhao, J., Xu, D., Zhao, K., Diogo, R., Yang, J., & Peng, Z. 2016 The origin and divergence of Gobioninae fishes (Teleostei: Cyprinidae) based on complete mitochondrial genome sequences. J. Appl. Ichthyology 32(1), 32–39. (doi: 10.1111/jai.12920)
	Catostomus commersoni	95.9	Near, T.J., Eytan, R.I., Dornburg, A., Kuhn, K.L., Moore, J.A., Davis, M.P., Wainwright, P.C., Friedman, M., & Smith, W.L. 2012 Resolution of ray-finned fish phylogeny and timing of diversification. Proc Natl Acad Sci U S A 109(34), 13698-13703. (doi:10.1073/pnas.1206625109).
	Heterobranchus bidorsalis	142.7	Nakatani, M., Miya, M., Mabuchi, K., Saitoh, K., & Nishida, M. 2011 Evolutionary history of Otophysi (Teleostei), a major clade of the modern freshwater fishes: Pangaean origin and Mesozoic radiation. BMC Evol Biol 11, 177. (doi:10.1186/1471-2148-11-177).
	Heteropneustes fossilis	142.7	Nakatani M., Miya M., Mabuchi K., Saitoh K., Nishida M. 2011 Evolutionary history of Otophysi (Teleostei), a major clade of the modern freshwater fishes: Pangaean origin and Mesozoic radiation. BMC Evol Biol 11, 177. (doi:10.1186/1471-2148-11-177).
	Gadus morhua	146	Near, T.J., Eytan, R.I., Dornburg, A., Kuhn, K.L., Moore, J.A., Davis, M.P., Wainwright, P.C., Friedman, M., & Smith, W.L. 2012 Resolution of ray-finned fish phylogeny and timing of diversification. Proc Natl Acad Sci U S A 109(34), 13698-13703. (doi:10.1073/pnas.1206625109).
	Galaxias maculatus	202	Near, T.J., Eytan, R.I., Dornburg, A., Kuhn, K.L., Moore, J.A., Davis, M.P., Wainwright, P.C., Friedman, M., & Smith, W.L. 2012 Resolution of ray-finned fish phylogeny and timing of diversification. Proc Natl Acad Sci U S A 109(34), 13698-13703. (doi:10.1073/pnas.1206625109).
	Alosa sapidissima	246.5	Near, T.J., Eytan, R.I., Dornburg, A., Kuhn, K.L., Moore, J.A., Davis, M.P., Wainwright, P.C., Friedman, M., & Smith, W.L. 2012 Resolution of ray-finned fish phylogeny and timing of diversification. Proc Natl Acad Sci U S A 109(34), 13698-13703. (doi:10.1073/pnas.1206625109).
	Amia calva	361.8	Near, T.J., Eytan, R.I., Dornburg, A., Kuhn, K.L., Moore, J.A., Davis, M.P., Wainwright, P.C., Friedman, M., & Smith, W.L. 2012 Resolution of ray-finned fish phylogeny and timing of diversification. Proc Natl Acad Sci U S A 109(34), 13698-13703. (doi:10.1073/pnas.1206625109).
	Internal branch
	Branch name	Branch length (Mya)	Reference
	N	1.7	Near, T.J., Dornburg, A., Eytan, R.I., Keck, B.P., Smith, W.L., Kuhn, K.L., Moore, J.A., Price, S.A., Burbrink, F.T., Friedman M., M., & Wainwright, P. C. 2013 Phylogeny and tempo of diversification in the superradiation of spiny-rayed fishes. Proc Natl Acad Sci U S A 110(31), 12738-12743. (doi:10.1073/pnas.1304661110).
	X	1.7	Near, T.J., Eytan, R.I., Dornburg, A., Kuhn, K.L., Moore, J.A., Davis, M.P., Wainwright, P.C., Friedman, M., & Smith, W.L. 2012 Resolution of ray-finned fish phylogeny and timing of diversification. Proc Natl Acad Sci U S A 109(34), 13698-13703. (doi:10.1073/pnas.1206625109).
	P	4.8	Near, T.J., Eytan, R.I., Dornburg, A., Kuhn, K.L., Moore, J.A., Davis, M.P., Wainwright, P.C., Friedman, M., & Smith, W.L. 2012 Resolution of ray-finned fish phylogeny and timing of diversification. Proc Natl Acad Sci U S A 109(34), 13698-13703. (doi:10.1073/pnas.1206625109).
	S	6.6	Near, T.J., Eytan, R.I., Dornburg, A., Kuhn, K.L., Moore, J.A., Davis, M.P., Wainwright, P.C., Friedman, M., & Smith, W.L. 2012 Resolution of ray-finned fish phylogeny and timing of diversification. Proc Natl Acad Sci U S A 109(34), 13698-13703. (doi:10.1073/pnas.1206625109).
	O	7	Zhao, J., Xu, D., Zhao, K., Diogo, R., Yang, J., & Peng, Z. 2016 The origin and divergence of Gobioninae fishes (Teleostei: Cyprinidae) based on complete mitochondrial genome sequences. J. Appl. Ichthyology 32(1), 32–39. (doi: 10.1111/jai.12920)
	J	8.3	Near, T.J., Eytan, R.I., Dornburg, A., Kuhn, K.L., Moore, J.A., Davis, M.P., Wainwright, P.C., Friedman, M., & Smith, W.L. 2012 Resolution of ray-finned fish phylogeny and timing of diversification. Proc Natl Acad Sci U S A 109(34), 13698-13703. (doi:10.1073/pnas.1206625109).
	U	9.1	Near, T.J., Eytan, R.I., Dornburg, A., Kuhn, K.L., Moore, J.A., Davis, M.P., Wainwright, P.C., Friedman, M., & Smith, W.L. 2012 Resolution of ray-finned fish phylogeny and timing of diversification. Proc Natl Acad Sci U S A 109(34), 13698-13703. (doi:10.1073/pnas.1206625109).
	Z	9.9	Near, T.J., Dornburg, A., Eytan, R.I., Keck, B.P., Smith, W.L., Kuhn, K.L., Moore, J.A., Price, S.A., Burbrink, F.T., Friedman M., M., & Wainwright, P. C. 2013 Phylogeny and tempo of diversification in the superradiation of spiny-rayed fishes. Proc Natl Acad Sci U S A 110(31), 12738-12743. (doi:10.1073/pnas.1304661110).
	V	14.1	Near, T.J., Dornburg, A., Eytan, R.I., Keck, B.P., Smith, W.L., Kuhn, K.L., Moore, J.A., Price, S.A., Burbrink, F.T., Friedman M., M., & Wainwright, P. C. 2013 Phylogeny and tempo of diversification in the superradiation of spiny-rayed fishes. Proc Natl Acad Sci U S A 110(31), 12738-12743. (doi:10.1073/pnas.1304661110).
	Y	14.2	Near, T.J., Dornburg, A., Eytan, R.I., Keck, B.P., Smith, W.L., Kuhn, K.L., Moore, J.A., Price, S.A., Burbrink, F.T., Friedman M., M., & Wainwright, P. C. 2013 Phylogeny and tempo of diversification in the superradiation of spiny-rayed fishes. Proc Natl Acad Sci U S A 110(31), 12738-12743. (doi:10.1073/pnas.1304661110).
	a	17.1	Near, T.J., Dornburg, A., Eytan, R.I., Keck, B.P., Smith, W.L., Kuhn, K.L., Moore, J.A., Price, S.A., Burbrink, F.T., Friedman M., M., & Wainwright, P. C. 2013 Phylogeny and tempo of diversification in the superradiation of spiny-rayed fishes. Proc Natl Acad Sci U S A 110(31), 12738-12743. (doi:10.1073/pnas.1304661110).
	W	17.4	Near, T.J., Dornburg, A., Eytan, R.I., Keck, B.P., Smith, W.L., Kuhn, K.L., Moore, J.A., Price, S.A., Burbrink, F.T., Friedman M., M., & Wainwright, P. C. 2013 Phylogeny and tempo of diversification in the superradiation of spiny-rayed fishes. Proc Natl Acad Sci U S A 110(31), 12738-12743. (doi:10.1073/pnas.1304661110).
	B	19.4	Near, T.J., Eytan, R.I., Dornburg, A., Kuhn, K.L., Moore, J.A., Davis, M.P., Wainwright, P.C., Friedman, M., & Smith, W.L. 2012 Resolution of ray-finned fish phylogeny and timing of diversification. Proc Natl Acad Sci U S A 109(34), 13698-13703. (doi:10.1073/pnas.1206625109).
	L	19.4	Zhao, J., Xu, D., Zhao, K., Diogo, R., Yang, J., & Peng, Z. 2016 The origin and divergence of Gobioninae fishes (Teleostei: Cyprinidae) based on complete mitochondrial genome sequences. J. Appl. Ichthyology 32(1), 32–39. (doi: 10.1111/jai.12920)
	F	22.6	Near, T.J., Eytan, R.I., Dornburg, A., Kuhn, K.L., Moore, J.A., Davis, M.P., Wainwright, P.C., Friedman, M., & Smith, W.L. 2012 Resolution of ray-finned fish phylogeny and timing of diversification. Proc Natl Acad Sci U S A 109(34), 13698-13703. (doi:10.1073/pnas.1206625109).
	b	26	Near, T.J., Eytan, R.I., Dornburg, A., Kuhn, K.L., Moore, J.A., Davis, M.P., Wainwright, P.C., Friedman, M., & Smith, W.L. 2012 Resolution of ray-finned fish phylogeny and timing of diversification. Proc Natl Acad Sci U S A 109(34), 13698-13703. (doi:10.1073/pnas.1206625109).
	c	27.2	Near, T.J., Eytan, R.I., Dornburg, A., Kuhn, K.L., Moore, J.A., Davis, M.P., Wainwright, P.C., Friedman, M., & Smith, W.L. 2012 Resolution of ray-finned fish phylogeny and timing of diversification. Proc Natl Acad Sci U S A 109(34), 13698-13703. (doi:10.1073/pnas.1206625109).
	H	27.3	Near, T.J., Eytan, R.I., Dornburg, A., Kuhn, K.L., Moore, J.A., Davis, M.P., Wainwright, P.C., Friedman, M., & Smith, W.L. 2012 Resolution of ray-finned fish phylogeny and timing of diversification. Proc Natl Acad Sci U S A 109(34), 13698-13703. (doi:10.1073/pnas.1206625109).
	R	29.4	Near, T.J., Eytan, R.I., Dornburg, A., Kuhn, K.L., Moore, J.A., Davis, M.P., Wainwright, P.C., Friedman, M., & Smith, W.L. 2012 Resolution of ray-finned fish phylogeny and timing of diversification. Proc Natl Acad Sci U S A 109(34), 13698-13703. (doi:10.1073/pnas.1206625109).
	C	41.3	Near, T.J., Eytan, R.I., Dornburg, A., Kuhn, K.L., Moore, J.A., Davis, M.P., Wainwright, P.C., Friedman, M., & Smith, W.L. 2012 Resolution of ray-finned fish phylogeny and timing of diversification. Proc Natl Acad Sci U S A 109(34), 13698-13703. (doi:10.1073/pnas.1206625109).
	K	41.5	Near, T.J., Eytan, R.I., Dornburg, A., Kuhn, K.L., Moore, J.A., Davis, M.P., Wainwright, P.C., Friedman, M., & Smith, W.L. 2012 Resolution of ray-finned fish phylogeny and timing of diversification. Proc Natl Acad Sci U S A 109(34), 13698-13703. (doi:10.1073/pnas.1206625109).
	Q	48.2	Near, T.J., Eytan, R.I., Dornburg, A., Kuhn, K.L., Moore, J.A., Davis, M.P., Wainwright, P.C., Friedman, M., & Smith, W.L. 2012 Resolution of ray-finned fish phylogeny and timing of diversification. Proc Natl Acad Sci U S A 109(34), 13698-13703. (doi:10.1073/pnas.1206625109).
	T	55.8	Near, T.J., Eytan, R.I., Dornburg, A., Kuhn, K.L., Moore, J.A., Davis, M.P., Wainwright, P.C., Friedman, M., & Smith, W.L. 2012 Resolution of ray-finned fish phylogeny and timing of diversification. Proc Natl Acad Sci U S A 109(34), 13698-13703. (doi:10.1073/pnas.1206625109).
	I	56	Near, T.J., Eytan, R.I., Dornburg, A., Kuhn, K.L., Moore, J.A., Davis, M.P., Wainwright, P.C., Friedman, M., & Smith, W.L. 2012 Resolution of ray-finned fish phylogeny and timing of diversification. Proc Natl Acad Sci U S A 109(34), 13698-13703. (doi:10.1073/pnas.1206625109).
	M	67.3	Near, T.J., Dornburg, A., Eytan, R.I., Keck, B.P., Smith, W.L., Kuhn, K.L., Moore, J.A., Price, S.A., Burbrink, F.T., Friedman M., M., & Wainwright, P. C. 2013 Phylogeny and tempo of diversification in the superradiation of spiny-rayed fishes. Proc Natl Acad Sci U S A 110(31), 12738-12743. (doi:10.1073/pnas.1304661110).
	G	74.1	Near, T.J., Eytan, R.I., Dornburg, A., Kuhn, K.L., Moore, J.A., Davis, M.P., Wainwright, P.C., Friedman, M., & Smith, W.L. 2012 Resolution of ray-finned fish phylogeny and timing of diversification. Proc Natl Acad Sci U S A 109(34), 13698-13703. (doi:10.1073/pnas.1206625109).
	D	76.5	Near, T.J., Eytan, R.I., Dornburg, A., Kuhn, K.L., Moore, J.A., Davis, M.P., Wainwright, P.C., Friedman, M., & Smith, W.L. 2012 Resolution of ray-finned fish phylogeny and timing of diversification. Proc Natl Acad Sci U S A 109(34), 13698-13703. (doi:10.1073/pnas.1206625109).
	A	95.9	Near, T.J., Eytan, R.I., Dornburg, A., Kuhn, K.L., Moore, J.A., Davis, M.P., Wainwright, P.C., Friedman, M., & Smith, W.L. 2012 Resolution of ray-finned fish phylogeny and timing of diversification. Proc Natl Acad Sci U S A 109(34), 13698-13703. (doi:10.1073/pnas.1206625109).
	E	191	Near, T.J., Eytan, R.I., Dornburg, A., Kuhn, K.L., Moore, J.A., Davis, M.P., Wainwright, P.C., Friedman, M., & Smith, W.L. 2012 Resolution of ray-finned fish phylogeny and timing of diversification. Proc Natl Acad Sci U S A 109(34), 13698-13703. (doi:10.1073/pnas.1206625109).
