## Supplemental file.4 for "Frequent Non-random Shifts in the Temporal Sequence of Developmental Landmark Events during Teleost Evolutionary Diversification"

### Sheet: Continuous
Continuous
Ancestral	Decendant	Branch length	es	op	fs	tb	kv	tbr	ot	le	tl	hb	olf	mff	oto	bc	pfb	ep	h	mo	cfr
61	60	95.9	0	0.00360422	0.00068764	0.01349	0.0416643	0.00125121	0.0207334	0.00598185	0.00523186	0.0187351	0.01532	0.0536255	0.0116627	0.00447682	0.00822785	0.00827649	0.0201087	0.00988573	0.00099875
60	52	41.3	0	0.00811846	0.00959849	0.00508845	0.00868993	0.0160154	0.00016808	0.0165298	0.0164627	0.0249106	0.00860177	0.00863155	0.0275416	0.00905026	0.00853788	0.00613954	0.0191222	0.0129343	0.00351231
60	59	19.4	0	0.00454263	0.00436963	0.00033873		0.00726986	0.00427319	0.00655451	0.00667473	0.0154913	0.00713969	0.0149027	0.0105779	0.00334559	0.00567497	0.00455822	0.0130502	0.0080755	0.00185189
59	58	76.5	0	0.00640564	0.00068726	0.0424726		0.0655813	0.0397586	0.0555316	0.0388982	0.0206223	0.0895725	0.033286	0.0551036	0.0167277	0.045454	0.00486313	0.0670398	0.039865	0.00889897
58	56	74.1	0	0.0245878	0.00239667	0.027189	0.00610851	0.0560753	0.0170176	0.0383856	0.00620725	0.0362526	0.0306855	0.0403162	0.0352035	0.0358569	0.0191297	0.035087	0.0430702	0.0230756	0.00071351
58	57	27.3	0	0.00677273	0.00112824	0.00513988	0.0153543	0.0440628	0.020458	0.0339592	0.0115944	0.00599689	0.0206599			0.01918		0.0146623	0.039792	0.0057248	0.00343859
56	55	8.3	0	0.0030759	0.00486339	0.00771552	0.0026699	0.00059365	0.00800624	0.00259799	0.00089437	0.0105675	0.00127554	0.00982592	0.00066528	0.00383759	0.00700527	0.00067148	0.00773881	8.683e-05	0.00033853
55	54	19.4	0	0.00131209	0.0125694	0.00743709		0.0199093	0.0375896	0.0112575	0.013548	0.00238592		0.0290631		0.0452178	0.0293129	0.0128716	0.00933192	0.00616947	0.0142404
54	53	7	0	0.00553717	0.00784884			0.00785611	0.0139084	0.00508713	0.00424045	0.00249419		0.0133627			0.00387811	0.0166671	0.00515434	0.00102991
52	51	191	0	0.0643047	0.0363385		0.0911503		0.0376119	0.0582528		0.0322571	0.0424036	0.0144199	0.120363	0.0497649	0.0341602	0.0740921	0.0706371	0.22325	0.0028426
51	50	22.6		0.076356	0.0458907		0.0971803		0.0421543	0.0561002		0.0224424	0.042714	0.0114028	0.119534		0.0335301	0.0862187	0.0685312	0.242588	0.00125696
50	49	56		0.0019304	0.00441396	0.00120305	0.00241411	0.0370475	0.0278655	0.0369614		0.0462318	0.0167725	0.0340994	0.0410036		0.0112822	0.0185757	0.0155031	0.022004	0.00835037
49	48	41.5	0	0.00873581	0.0352914	0.0138164	0.00205306	0.0360438	0.0215432	0.0137825		0.0074669		0.0346823	0.0112318	0.012082	0.0140438	0.00683878	0.00268734	0.00400842	0.00897431
48	46	1.7	0	1.366e-05	0.00197684	0.00023825	0.00021056	0.00155126	0.00282794	0.00078838	0.0021946	0.00173995		0.00415469	0.00056151	0.00237751	8.122e-05	0.00043059	0.00078516	0.00041619	0.00031287
48	47	67.3	0	0.0147076	0.0210279	0.0129742	0.00500618	0.119864	0.0770171	0.00885939	0.0892523	0.0809907			0.0404434	0.0745282	0.0195595	0.0281367	0.0267251	0.0099758
46	44	4.8	0	0.00104067	0.00403955	0.00255824	0.00488328	0.00049807	0.00780759	0.00048338	0.00464632	0.00646174	0.0098974	0.0157245	0.00107713	0.0107458	0.00328029	0.00229913	0.00428733	0.00176099	3.179e-05
46	45	48.3	0	0.01086	0.0155175		0.0431557	0.0490861	0.00178312	0.0175351		0.015586	0.0725794		0.0267919	0.04058	0.0353153	0.0109011	0.0208334	0.00589534	0.00856916
44	42	6.6	0	0.00046118	0.00186167	0.00603843		0.00023281	0.00637843	0.00433766	0.0102879	0.0142016	0.00754489	0.0342524	0.00689512	0.0144586	0.0128607	0.00903681	0.00655168	0.0005455	0.00440663
44	43	29.4	0	0.00431984	0.0164493		0.0311475	0.00408774	0.0194084	0.0163616		0.0236837			0.037312	0.0014115			0.0554446	0.013216	0.0194348
42	35	55.8	0	0.0205968	0.0300505	0.0036906		0.0481962	0.0496877	0.00537651	0.0614746	0.0457298		0.0405029	0.0268257	0.0135897	0.0479895	0.050965	0.104991	0.0251973	0.0379457
42	41	9.1	0	0.00272312	0.00746755	0.00772384			0.00069131	0.0051039	0.0242102	0.0121233		0.0406215	0.00513209	0.0221515	0.0255585	0.0207713	0.0261555	0.00335711	0.0122641
41	40	1.7	0	0.00076392	7.93e-05		0.00347679		0.00317599	0.00034084	0.0058642	0.00389064		0.00470169	0.00212612	0.0036599	0.00540073	0.00372163	0.00482835	0.00093823	0.00350661
40	38	9.9	0	0.00516829	0.00162747		0.00105247	0.0130136	0.00339623	0.0106548	0.0110593	0.00829017		0.0205001	0.00423344	0.00786276	0.0250906	0.012818	0.0158628	0.00760092	0.0144302
40	39	17.1	0	0.00124293	0.00360874		0.0331546	0.00710515	0.0260805	0.0149753	0.0398844	0.0248158	0.02332		0.0286986	0.0232331	0.0109867	0.0152951	0.0211682	0.00369129	0.0103474
38	37	26	0	0.0251331	0.00122774			0.0487935	0.0229919	0.0192407	0.0388718	0.00091176			0.0167982	0.00728873	0.0395809	0.031097	0.0252548	0.015143	0.0228695
37	36	27.2	0	0.0195026	0.0533449			0.05906	0.0203267	0.0184219		0.00324849	0.0448092		0.0813745	0.0188924	0.0496356	0.0382597	0.0146435	0.0193197	0.00850067
35	32	14.1	0	0.0219187	0.00284677	0.0245911		0.0680798	0.00314654	0.00818905	0.0118526	0.0205157				0.00293986	0.039201	0.017265	0.0722229	0.00919086	0.00489995
35	34	17.4	0	0.0206259	0.0128836	0.0314973		0.0689845	0.0116111	0.00842909	0.0337961	0.0110574		0.0375084	0.00563626	0.00786557	0.0334112	0.00541341	0.0563871	0.00348469	0.00578577
34	33	14.2	0	0.0326356	0.0496232	0.0641867		0.0399028	0.0585437	0.0368303	0.0431691	0.0261128	0.0547123	0.0303451	0.0663649	0.0289796	0.0148226	0.0398638	0.00558301	0.0227772	0.00249811
59	Alosa sapidissima	246.5	0	0.0370791	0.0577358	0.14116		0.118945	0.0738152	0.0956521	0.0405283	0.130386	0.197904	0.0821011	0.0431508	0.0113909	0.0743556	0.0735878	0.050199	0.0258452	0.0522049
57	Heterobranchus bidorsalis	142.7	0	0.0140244	0.00662518	0.00975688	0.0260472	0.341264	0.0825613	0.303828	0.0339791	0.02946	0.180834			0.0887308		0.199166	0.159146	0.0162879	0.0645425
57	Heteropneustes fossilis	142.7	0	0.0213773	0.00072776	0.0171098	0.106306	0.110942	0.189498	0.126319	0.0266262	0.00188643	0.0728425			0.0115249		0.122525	0.0488515	0.0462121	0.0825163
56	Catostomus commersoni	95.9	0	0.00371827	0.0592944	0.0539589	0.0387542	0.0794317	0.11453	0.0196609	0.00230036	0.0751817	0.0249751	0.0613536	0.053247	0.00206563	0.0561828	0.0531679	0.0336745	0.0288612	0.00483483
55	Danio rerio	87.6	0	0.0265392	0.00542759	0.0478494	0.0641314	0.0961652	0.0852347	0.0234133	0.0706148	0.100759	0.0715385	0.0275287	0.0413258	0.163677	0.0584262	0.0652083	0.0395391	0.0287744	0.0607289
54	Barbodes gonionotus	68.2	0	0.0585604	0.0322827	0.00244484		0.00655062	0.267652	0.0891387	0.00631341	0.015913		0.0280204		0.186344	0.140832	0.207634	0.0174119	0.0317228	0.125031
53	Carassius auratus	61.2	0	0.00317803	0.0322822		0.0353783	0.0914182	0.0654683	0.0896822	0.085981	0.140214	0.227968	0.124142			0.0139103	0.0170779	0.110767	0.0339139
53	Cyprinus carpio	61.2	0	0.0515887	0.036339		0.0102606	0.160103	0.187067	0.0452062	0.0489074	0.118407	0.168584	0.24097			0.0199955	0.12864	0.0657035	0.0249096
51	Oncorhynchus mykiss	33.6	0	0.0148473	0.00595362		0.0107748		0.187132	0.0150968		0.032249	0.169171	0.00240812	0.0317266	0.0080537	0.0848061	0.0486301	0.0062131	0.218415	0.0015882
51	Salmo salar	33.6	0	0.00353506	0.00043891		0.00526005		0.180515	0.0253444		0.0265745	0.161711	0.00494482	0.0105528	0.00070076	0.0787968	0.0616641	0.0062131	0.257688	0.00208827
50	Galaxias maculatus	202		0.114679	0.1013	0.167854	0.0451889	0.20529	0.0599149	0.152565	0.124903	0.254489	0.0577267	0.149968	0.155318		0.0463281	0.175393	0.0747443	0.0934736	0.0442935
49	Gadus morhua	146	0	0.0257003	0.135666	0.0454704	0.0135167	0.0302166	0.00314095	0.144852		0.0942639	0.0379265	0.210917	0.146416	0.0485519	0.0199928	0.0724888	0.0309647	0.0714695	0.00980166
47	Gobius niger	37.2	0	0.0518176	0.0616939	0.0660221	0.00432475	0.131166	0.0252071	0.102453	0.079569	0.0753249			0.0947048	0.0823624	0.0749864	0.0048351	0.0514374	0.00667863
47	Leucopsarion petersii	37.2	0	0.0599472	0.0500708	0.0731936	0.0015576	0.064912	0.017364	0.10735	0.0302349	0.0305574			0.11706	0.041167	0.0857979	0.0107175	0.0662097	0.00116451
45	Gasterosteus aculeatus	54.6	0	0.0188617	0.0115486		0.0938368	0.161078	0.00100785	0.0654667		0.0300794	0.0589769		0.0818099	0.0284921	0.00329418	0.061717	0.00621985	0.0633345	0.0507121
45	Stizostedion vitreum	54.6	0	0.0311383	0.00599299		0.0450521	0.105589	0.00100785	0.0456444		0.0476984	0.141023		0.0515234	0.017381	0.0366275	0.0493941	0.017331	0.0699988	0.060399
43	Anabas testudineus	68.8	0	0.023154	0.114269		0.145682	0.0262761	0.00121597	0.0293252		0.0265871			0.0264782	0.00174211			0.0773174	0.062975	0.02274
43	Channa striatus	68.8	0	0.013045	0.0757758		0.218571	0.0167103	0.0442024	0.00896317		0.0820102			0.113793	0.00504522			0.0524305	0.0320477	0.02274
41	Melanotaenia splendida	82.3	0	0.0616103	0.0636973	0.0126667	0.002602		0.147503	0.0626602	0.0649397	0.0787099		0.139762	0.0565149	0.0231555	0.030309	0.368026	0.00280009	0.0757832	0.0588454
39	Oryzias javanicus	63.5	0	0.00136869	0.00249075		0.0597207	0.00675849	0.0107405	0.0167757	0.139312	0.0175836	0.134091		0.0064104	0.00373753	0.0154464	0.0817075	0.0393035	0.0207198	0.0523005
39	Oryzias latipes	63.5	0	0.00598425	0.0158916		0.0633971	0.0196261	0.0861081	0.0388345	0.00879698	0.0745689	0.220689		0.10016	0.0900125	0.0562448	0.0249101	0.0393035	0.0344273	0.0138759
38	Austrofundulus myersi	70.7	0	0.105252	0.00828395	0.0923125	0.0660875	0.0397449	0.0382664	0.0237707	0.184681	0.0616828		0.0943394	0.0154454	0.075971	0.0715527	0.00697873	0.044609	0.0131041	0.0408648
37	Xiphophorus maculatus	44.7	0	0.0362925	0.0910045	0.163202		0.0356227	0.0959248	0.0825942	0.206863	0.00285925			0.179408	0.0508672	0.1892	0.0216846	0.044609	0.0094276	0.0482177
36	Adinia xenica	17.5	0	0.00834313	0.0131283		0.0516038	0.0527692	0.0620095	0.0192754		0.0070195	0.120162		0.193516	0.0312791	0.0430044	0.016422	0.00471067	0.025035	0.0168475
36	Fundulus heteroclitus	17.5	0	0.0208907	0.0211928		0.0371059	0.0147711	0.0750873	0.0311278		0.00910953	0.148991		0.141161	0.0191241	0.0749391	0.0410376	0.00471067	0.037465	0.0113783
34	Oreochromis niloticus	18.2	0	0.0202545	0.0770775	0.049322		0.0210131	0.0628899	0.0560216	0.0906794	0.0219027	0.0748366	0.078126	0.0909546	0.0453701	0.0539453	0.0454307	0.0518239	0.0328382	0.00284996
33	Haplochromis piceatus	4	0	0.00325966	0.0946151	0.0727659		0.116929	0.0202777	0.044403	0.0577736	0.00345226	0.266804	0.0300398	0.118104	0.0351341	0.0435315	0.0799469	0.0435671	0.0326198	0.00035185
33	Labeotropheus trewavasae	4	0	0.00593346	0.108593	0.0546851		0.128169	0.0037865	0.0340283	0.0456132	0.010808	0.282216	0.0385877	0.136798	0.0432973	0.0393562	0.0911761	0.0419944	0.0262037	0.00035185
32	Amphilophus xiloaensis	21.5	0	0.00922255	0.02694	0.0382791		0.142343	0.0905326	0.0306229	0.102715	0.0747964				0.0645789	0.0110113	0.0206515	0.0884737	0.0287071	0.00373578
32	Cichlasoma dimerus	21.5	0	0.0241995	0.0225992	0.0757762		0.0385329	0.0857347	0.0431098	0.120788	0.106079				0.0690617	0.0707859	0.00567453	0.0216534	0.0427215	0.00373578

### Sheet: Acctran
Acctran
Ancestral	Decendant	Branch length	es	op	fs	tb	kv	tbr	ot	le	tl	hb	olf	mff	oto	bc	pfb	ep	h	mo	cfr
61	60	95.9	0	0	0	0	0	0	0	0.0833333	0	0.0277778	0.0555556	0	0.166667	0.0277778	0.0555556	0.111111	0	0.0277778	0
60	52	41.3	0	0	0	0	0	0	0	0	0	0	0	0	0	0	0	0	0	0	0
60	59	19.4	0	0	0	0	0	0	0	0	0.0277778	0.111111	0	0.0833333	0.0277778	0.0277778	0	0	0.0555556	0	0.0555556
59	58	76.5	0	0.0047619	0.0015873	0.0031746	0.00793651	0.00634921	0.00952381	0.0396825	0.0992063	0.0111111	0.155556	0.0134921	0.0190476	0.0206349	0.0793651	0.0333333	0.0301587	0.111111	0
58	56	74.1	0	0	0	0	0	0	0	0.0285714	0.0285714	0.0285714	0.0285714	0	0	0	0	0	0	0	0
58	57	27.3	0	0.0603175	0.0539683	0.0031746	0.0634921	0.0492063	0.129365	0.126984	0.0436508	0.0388889	0.0388889	0.180952	0.296825	0.0206349	0.0873016	0.0222222	0.0809524	0	0.111111
56	55	8.3	0	0	0.0571429	0.0571429	0	0	0	0	0	0.0571429	0.0285714	0.0857143	0	0	0	0	0	0	0
55	54	19.4	0	0	0	0	0	0	0.114286	0.0857143	0.0285714	0.0571429	0.0857143	0.0857143	0	0.0571429	0.0285714	0.0285714	0	0	0
54	53	7	0	0.0047619	0.0031746	0.0015873	0.00793651	0.00634921	0.0126984	0.0103175	0.0103175	0.015873	0.0142857	0.0190476	0.0190476	0.0190476	0.0230159	0.0230159	0.0253968	0.0555556	0
52	51	191	0	0	0.0277778	0.277778	0.194444	0	0.0277778	0.0833333	0.0833333	0.0555556	0.0277778	0	0.0833333	0.0277778	0.0555556	0	0	0	0
51	50	22.6	0	0.052381	0.0309524	0.274603	0.202381	0.00634921	0.0373016	0.0944444	0.0992063	0.0412698	0.0150794	0.0174603	0.0920635	0.104762	0.0492063	0.0238095	0	0.111111	0.0301587
50	49	56	0	0.0587302	0.0246032	0.0246032	0.0357143	0.0214286	0.00952381	0.0111111	0.0992063	0.0968254	0.0150794	0.0730159	0.0190476	0.0492063	0.00634921	0.0238095	0.111111	0	0.0301587
49	48	41.5	0	0.0277778	0.0277778	0.0555556	0.0277778	0.0277778	0	0	0	0	0	0	0	0	0.0277778	0.0277778	0	0.0555556	0.0555556
48	46	1.7	0	0.0277778	0	0.0277778	0	0.0277778	0.0277778	0	0.0277778	0	0.0277778	0	0	0	0	0	0	0	0
48	47	67.3	0	0	0	0	0	0.0277778	0.0277778	0	0.0277778	0	0.0555556	0.0277778	0	0	0.0277778	0.0277778	0	0	0
46	44	4.8	0	0	0.0555556	0	0.0555556	0	0	0	0.0555556	0	0.0833333	0.0277778	0.0555556	0.0555556	0.0277778	0.0277778	0	0	0
46	45	48.3	0	0.0277778	0.0277778	0.0277778	0.0277778	0	0	0	0.0277778	0	0	0.0277778	0	0	0.0277778	0.0277778	0	0	0
44	42	6.6	0	0	0	0.0277778	0.0277778	0	0	0.0277778	0.0277778	0.111111	0.0277778	0.194444	0.0555556	0.0555556	0	0	0	0	0
44	43	29.4	0	0	0.0555556	0	0.0555556	0	0	0.0833333	0.0555556	0.0555556	0.0833333	0.0555556	0	0	0	0.138889	0.111111	0.0277778	0
42	35	55.8	0	0	0	0	0	0	0	0.0277778	0.0277778	0.0555556	0.0555556	0	0.0277778	0.0277778	0	0	0	0	0
42	41	9.1	0	0	0	0	0	0	0	0.0277778	0.0277778	0	0.0555556	0.111111	0	0.0555556	0.111111	0	0.0555556	0.0555556	0
41	40	1.7	0	0.0555556	0	0.0277778	0.0833333	0	0	0	0.166667	0.0555556	0	0	0.0555556	0.0555556	0	0	0.0555556	0.0555556	0.111111
40	38	9.9	0	0.0277778	0	0.0277778	0	0.0277778	0.0277778	0.0277778	0.0277778	0.0277778	0.0277778	0	0.0555556	0	0	0	0	0	0
40	39	17.1	0	0	0	0	0	0	0	0	0	0	0.0555556	0.0277778	0.0555556	0	0	0.0277778	0	0	0
38	37	26	0	0.0833333	0.111111	0.194444	0.111111	0.0555556	0.0555556	0	0.0833333	0	0.0277778	0.0277778	0.0555556	0.0555556	0.0555556	0.0277778	0	0	0
37	36	27.2	0	0	0.111111	0	0	0.111111	0	0.0277778	0.0555556	0.0277778	0.0555556	0	0.0555556	0	0.0555556	0	0	0	0
35	32	14.1	0	0	0	0	0	0.0277778	0.0277778	0.0555556	0.0555556	0.0277778	0.0277778	0.0555556	0.0277778	0.0277778	0.0555556	0.0555556	0.166667	0	0
35	34	17.4	0	0	0.0833333	0.0833333	0	0.0277778	0.0277778	0	0	0	0	0.0555556	0.0277778	0.0277778	0.0277778	0.0277778	0	0	0
34	33	14.2	0	0	0	0.0277778	0	0.0277778	0	0	0	0	0	0	0	0	0	0	0	0	0
59	Alosa sapidissima	246.5	0	0.00980392	0.00326797	0.212418		0.104575	0.00980392	0.0653595	0.0277778	0.0653595	0.120915	0.0277778	0.00980392	0.0457516	0.101307	0.00980392	0.00326797	0.00653595	0
57	Heterobranchus bidorsalis	142.7	0	0.0138889	0.0138889	0.0138889	0.0277778	0.409722	0.0972222	0.256944	0.0972222	0.107639	0.173611		0.0138889	0.0902778		0.246528	0.208333	0.0625	0.111111
57	Heteropneustes fossilis	142.7	0	0.00653595	0.00653595	0.00653595	0.160131	0.0424837	0.174837	0.173203	0.0898693	0.0800654	0.0800654	0.0490196		0.0130719	0.00326797	0.0751634	0.0980392	0	0.0359477
56	Catostomus commersoni	95.9	0	0.0047619	0.0015873	0.052381	0.0198413	0.0619048	0.0373016	0.0404762	0.0166667	0.0436508	0.0380952	0.0134921	0.0190476	0.0761905	0.0238095	0.0333333	0.0809524	0	0.0555556
55	Danio rerio	87.6	0	0.0285714	4.28571e-09	2.85714e-09	0.0857143	0.114286	2.85714e-09	2.85714e-09	0.0571429	0.2	0.0285714	0.0285714	0.114286	0.0857143	0.0285714	0.0857143	4.28571e-09	0	0
54	Barbodes gonionotus	68.2	0	0.0619048	0.0142857	0.0428571		0.0047619	0.27619	0.0380952	0.0619048	0.0285714		0.0857143		0.252381	0.228571	0.171429	0.047619	0.0666667	0.2
53	Carassius auratus	61.2	0	0.00574712	0.0613027	0.01341	0.0325671	0.0881226	0.0727969	0.15613	0.15613	0.203065	0.396552	0.149425			0.0469349	0.0469349	0.111111	0.0555556
53	Cyprinus carpio	61.2	0	0.0490196	0.0653595		0.0130719	0.163399	0.179739	0.0212418	0.0212418	0.0555556	0	0.215686	0.0196078	0.0196078	0.0408497	0.158497	0.0653595	0.00326797	0
51	Oncorhynchus mykiss	33.6	0	0.0392157	0.00490196		0.00490196	0.0163399	0.312092	0.0473856	0.0310458	0.114379	0.178105	0.00653595	0.0457516	0.0490196	0.104575	0.0686275	0	0.00653595	0.00326797
51	Salmo salar	33.6	0	0.0208333	0.0104167	0.0173611	0.0104167		0.0555556	0.00694444		0.0555556	0.152778	0.0138889	0.00347222	0.0416667	0.0590278	0.0416667	0	0.482639	0.00694444
50	Galaxias maculatus	202		0.114286	0.127094	0.114286	0.044335	0.228571	0.105419	0.158621	0.0492611	0.272906	0.008867	0.130049	0.141872		0.0817734	0.305419	0	0	0.017734
49	Gadus morhua	146	0	0.0353535	0.138889	0.0732323	0.0378788	0.0378788	0.030303	0.186869		0.0252525	0.0126263	0.191919	0.181818	0.00505051	0.050505	0.0151515	0.010101	0	0.0050505
47	Gobius niger	37.2	0	0.00490196	0.0784314	0.122549	0.0163399	0.223856	0.135621	0.0653595	0.120915	0.0947712		0.0866013	0.0784314	0.101307	0.127451	0.0718954	0.00653595	0.00326797	0
47	Leucopsarion petersii	37.2	0	0.116667	0.0333333	0.0166667	0.0222222	0.0277778	0.127778	0.144444	0.0111111	0.0111111			0.133333	0.0222222	0.0333333	0.0777778	0.111111	0.0111111
45	Gasterosteus aculeatus	54.6	0	0.05	0.00555556		0.138889	0.238889	0.0277778	0.0555556		0.0777778	0.0888889		0.133333	0.0111111	0.0333333	0.111111	0.0444444	0.0777778	0
45	Stizostedion vitreum	54.6	0	3.33333e-09	4.44444e-09	3.33333e-09	4.44444e-09	0.0277778	0.0277778	0.0555556	2.22222e-09	1.11111e-09	0.111111	2.22222e-09	3.33333e-09	2.22222e-09	3.33333e-09	2.22222e-09	0.0555556	0.0555556	0.111111
43	Anabas testudineus	68.8	0	0.0982906	0.141026		0.145299	0.00213675	0.00213675	0.0106838		0.017094			0.0683761	0.0128205		0.00641025	0.00854701	0.0705128	0
43	Channa striatus	68.8	0	0.0620915	0.0490196	0.00653595	0.218954	0.0408497	0.0408497	0.0310458	0.0522876	0.0915033	0.0359477	0.0310458	0.0718954	0.0196078	0.0490196		0.0163399	0.0245098	0
41	Melanotaenia splendida	82.3	0	0.00694444	0.0277778	0.0173611	0.0173611		0.163194	0.0451389	0.0243056	0.09375		0.0104167	0.0208333	0.0381944	0.0277778	0.434028	0.00694444	0.0451389	0
39	Oryzias javanicus	63.5	0	0.0138889	0.0347222		0.00694444	0.0243056	0.0243056	0.0138889	0.107639	0.0243056	0.197917		0.0381944	0.09375	0.00347222	0.00694444	0	0.00694444	0.0138889
39	Oryzias latipes	63.5	0	0.00653595	0.0163399		0.00326797	0.0114379	0.0996732	0.0359477	0.0228758	0.0326797	0.156863	0.0408497	0.0555556	0	0.0751634	0.0996732	0	0.0620915	0.0522876
38	Austrofundulus myersi	70.7	0	0.0964052	0.0457516	0.0506536	0.0326797	0.0163399	0.0196078	0.0245098	0.151961	0.0245098		0.00980392	0.0490196	0.0294118	0.104575	0.0424837	0	0.00326797	0.00653595
37	Xiphophorus maculatus	44.7	0	0.0381944	0.0173611	0.0104167		0.00347222	0.0590278	0.0833333	0.15625	0.0833333	0.0451389		0.0902778	0.100694	0.166667	0.0555556	0	0.00694444	0.0138889
36	Adinia xenica	17.5	0	0.0381944	0.0277778		0.0833333	0.0173611	0.0277778	0.0486111		0.0555556	0.100694	0.0243056	0.291667	0.00694444	0.0659722	0.0243056	0	0.00694444	0.0138889
36	Fundulus heteroclitus	17.5	0	0.00896057	0.0358423		0.00537635	0.0501792	0.109319	0.00179212	0.0573477	0.0716846	0.168459		0.0430108	0.0573477	0.0519713	0.0331541	0	0.0555556	0.0143369
34	Oreochromis niloticus	18.2	0	0.0915033	0.0800654	0.0751634		0.0424837	0.00980392	0.0261438	0.0653595	0.0849673	0.0294118	0.0784314	0.0392157	0.0392157	0.0996732	0.0179739	0.0228758	0.0326797	0
33	Haplochromis piceatus	4	0	0.0353535	0.0479798	0.0833333		0.0833333	0.151515	0.111111	0.126263	0.040404	0.166667	3.33333e-09	3.33333e-09	3.33333e-09	0.0126263	0.0126263	0.020202	0.0555556	0
33	Labeotropheus trewavasae	4	0	0.0326797	0.155229	0.0441177		0.161765	0.127451	0.0326797	0.0228758	0.0261438	0.382353	0.0686275	0.254902	0.0784314	0.0702614	0.158497	0.0653595	0.00326797	0
32	Amphilophus xiloaensis	21.5	0	0.123016	0.0436508	0.0396825		0.202381	0.0992063	0.0396825	0.0873016	0.00793651				0.047619	0.0674603	0.0119048	0.0793651	0.015873	0
32	Cichlasoma dimerus	21.5	0	0.137993	0.09319	0.0743728		0.0215054	0.0770609	0.0340502	0.136201	0.172939		0.0286738	0.030466	0.0860215	0.0143369	0.0268817	0.0125448	0.0555556	0

### Sheet: Deltran
Deltran
Ancestral	Decendant	Branch length	es	op	fs	tb	kv	tbr	ot	le	tl	hb	olf	mff	oto	bc	pfb	ep	h	mo	cfr
61	60	95.9	0	0	0	0	0	0	0	0.0555556	0.0277778	0.0555556	0.0277778	0	0.0277778	0.0555556	0	0.0555556	0	0.0277778	0
60	52	41.3	0	0	0	0	0	0	0	0	0	0	0	0	0	0	0	0	0	0	0
60	59	19.4	0	0	0	0	0	0	0	0	0.0277778	0.0277778	0	0	0.138889	0.0277778	0.0555556	0.0555556	0.0555556	0	0.0555556
59	58	76.5	0	0	0	0	0	0	0	0.0277778	0.111111	0	0.138889	0.0555556	0	0	0	0	0.0555556	0.0555556	0
58	56	74.1	0	0.0047619	0.0015873	0.0031746	0.00793651	0.00634921	0.00952381	0.015873	0.0396825	0.0126984	0.0730159	0.0126984	0.00873016	0.0484127	0.0507937	0.0047619	0.0253968	0.0555556	0
58	57	27.3	0	0.0555556	0.0555556	0	0.0277778	0.0277778	0	0	0	0	0	0	0.0277778	0.0277778	0	0	0	0	0
56	55	8.3	0	0	0.0285714	0.0285714	0	0	0	0.0285714	0.0285714	0.0285714	0.0285714	0.0571429	0	0	0	0	0	0	0
55	54	19.4	0	0	0	0	0	0	0	0	0	0	0.0285714	0.0857143	0	0.0571429	0	0	0	0	0
54	53	7	0	0	0.0285714	0.0285714	0	0	0	0	0	0	0	0	0	0	0	0	0	0	0
52	51	191	0	0.111111	0	0	0.111111	0	0	0	0	0	0	0	0	0	0	0	0	0	0
51	50	22.6	0	0.111111	0	0	0.111111	0	0	0	0	0	0	0	0	0	0	0	0	0	0
50	49	56	0	0.0277778	0	0.0277778	0.0277778	0.0277778	0	0	0.0277778	0.0555556	0	0.0277778	0.166667	0.0555556	0.0555556	0.0555556	0.111111	0.0555556	0.0555556
49	48	41.5	0	0.0555556	0.111111	0.0555556	0.0277778	0.0277778	0	0	0	0.0277778	0	0.0277778	0	0	0	0	0	0	0
48	46	1.7	0	0	0	0	0	0	0	0	0	0	0	0	0.0277778	0.0277778	0.0277778	0.0277778	0	0	0
48	47	67.3	0	0	0	0	0	0	0	0.0277778	0.0555556	0	0.0277778	0	0	0	0.0277778	0.0277778	0	0	0
46	44	4.8	0	0	0	0	0	0	0	0.0277778	0.111111	0	0.0833333	0	0	0	0	0	0	0	0
46	45	48.3	0	0.0277778	0	0.0277778	0	0	0	0	0	0	0	0	0.0277778	0.0277778	0.0277778	0.0277778	0	0	0
44	42	6.6	0	0	0	0	0	0	0	0	0	0.0555556	0	0.111111	0.0277778	0.0277778	0	0	0	0	0
44	43	29.4	0	0	0	0	0	0.0277778	0.0277778	0	0	0	0	0	0	0	0	0	0	0	0
42	35	55.8	0	0	0	0	0	0	0	0	0	0	0	0	0	0	0	0	0	0	0
42	41	9.1	0	0.0277778	0.0555556	0.0555556	0.0833333	0	0	0.0555556	0.0555556	0	0	0.166667	0.0277778	0.0277778	0.0555556	0.0555556	0.0555556	0.0555556	0
41	40	1.7	0	0	0	0	0	0	0	0	0.0833333	0.111111	0.0277778	0	0.0277778	0.0277778	0.0277778	0.0277778	0.0555556	0	0.0555556
40	38	9.9	0	0	0	0	0	0	0	0	0	0	0	0	0	0	0	0	0	0.0555556	0.0555556
40	39	17.1	0	0.0833333	0	0	0.0833333	0.0277778	0.0277778	0	0.138889	0	0.0277778	0	0.0833333	0.0277778	0	0	0	0	0
38	37	26	0	0	0	0	0	0	0	0	0	0	0	0	0	0	0	0	0	0	0
37	36	27.2	0	0	0.0555556	0.0277778	0.0277778	0.0555556	0	0	0	0	0	0	0	0	0	0	0	0	0
35	32	14.1	0	0	0	0	0	0.0555556	0.0555556	0.0277778	0.0277778	0.0277778	0.0277778	0	0	0	0.0555556	0.0555556	0.111111	0	0
35	34	17.4	0	0	0	0	0	0	0	0	0	0	0	0	0	0	0	0	0	0	0
34	33	14.2	0	0.0277778	0.0555556	0.111111	0.0277778	0	0	0	0	0	0	0	0	0	0	0	0	0	0
59	Alosa sapidissima	246.5	0	0.00980392	0.00326797	0.212418		0.104575	0.00980392	0.0931373	0	0.120915	0.0931373	0.111111	0.0179739	0.0179739	0.101307	0.00980392	0.00326797	0.00653595	0
57	Heterobranchus bidorsalis	142.7	0	0.0138889	0.0138889	0.0138889	0	0.4375	0.0416667	0.368056	0.0138889	0.0243056	0.256944		0.291667	0.0902778		0.302083	0.263889	0.00694444	0
57	Heteropneustes fossilis	142.7	0	0.00653595	0.00653595	0.00653595	0.132353	0.0147059	0.313725	0.0620915	0.00653595	0.00326797	0.00326797	0.173203		0.0130719	0.163399	0.0196078	0.153595	0.0555556	0.147059
56	Catostomus commersoni	95.9	0	0.0047619	0.0015873	0.052381	0.0198413	0.0619048	0.0373016	0.0119048	0.0119048	0.0150794	0.0380952	0.0150794	0.0190476	0.0761905	0.0047619	0.0047619	0.0809524	0	0.0555556
55	Danio rerio	87.6	0	0.0285714	0.0285714	0.0285714	0.0857143	0.114286	2.85714e-09	2.85714e-09	0.0571429	0.2	0.0285714	0.0285714	0.114286	0.0857143	1.42857e-09	0.114286	4.28571e-09	0	0
54	Barbodes gonionotus	68.2	0	0.0619048	0.0142857	0.0142857		0.0047619	0.390476	0.12381	0.0333333	0.0857143		0.0857143		0.252381	0.228571	0.171429	0.047619	0.0666667	0.2
53	Carassius auratus	61.2	0	0.000985219	0.0581281	0.0118227	0.0246305	0.0817734	0.174384	0.0600985	0.117241	0.244335	0.325123	0.168473			0.0699507	0.0699507	0.0857143	0
53	Cyprinus carpio	61.2	0	0.0537815	0.0621849		0.0210084	0.169748	0.0781513	0.0747899	0.0176471	0.0142857	0.0714286	0.196639	0.0386555	0.0386555	0.0638655	0.181513	0.0907563	0.0588235	0
51	Oncorhynchus mykiss	33.6	0	0.0718954	0.0326797		0.0784314	0.0163399	0.284314	0.0637255	0.0866013	0.0866013	0.122549	0.00653595	0.00980392	0.0490196	0.104575	0.0130719	0	0.00653595	0.00326797
51	Salmo salar	33.6	0	0.0902778	0.0381944	0.295139	0.0729167		0.0833333	0.104167		0.0277778	0.208333	0.0138889	0.0520833	0.0416667	0.0590278	0.0972222	0	0.482639	0.00694444
50	Galaxias maculatus	202		0.166667	0.185824	0.111111	0.0363985	0.222222	0.114943	0.175287	0.0929119	0.286398	0.0316092	0.14751	0.00574712		0.0325671	0.226054	0	0.111111	0.0478927
49	Gadus morhua	146	0	0.0479798	0.0555556	0.0732323	0.0378788	0.0378788	0.030303	0.159091		0.0530303	0.0681818	0.219697	0.181818	0.00505051	0.050505	0.0151515	0.010101	0.0555556	0.0606061
47	Gobius niger	37.2	0	0.00490196	0.0784314	0.122549	0.0163399	0.251634	0.107843	0.120915	0.120915	0.0947712		0.114379	0.0784314	0.101307	0.0996732	0.0996732	0.00653595	0.00326797	0
47	Leucopsarion petersii	37.2	0	0.116667	0.0333333	0.0166667	0.0222222	0.0555556	0.1	0.0888889	0.0111111	0.0111111			0.133333	0.0222222	0.0611111	0.105556	0.111111	0.0111111
45	Gasterosteus aculeatus	54.6	0	0.0777778	0.0333333		0.111111	0.211111	3.33333e-09	0.0833333		0.0777778	0.116667		0.133333	0.0111111	0.0333333	0.111111	0.0444444	0.0777778	0
45	Stizostedion vitreum	54.6	0	0.0277778	0.0277778	0.0277778	0.0277778	0.0555556	3.33333e-09	0.0277778	0.0277778	1.11111e-09	0.0833333	0.0277778	3.33333e-09	2.22222e-09	3.33333e-09	2.22222e-09	0.0555556	0.0555556	0.111111
43	Anabas testudineus	68.8	0	0.0705128	0.141026		0.145299	0.00213675	0.00213675	0.017094		0.0726496			0.0405983	0.0405983		0.117521	0.119658	0.0982906	0
43	Channa striatus	68.8	0	0.0343137	0.0490196	0.0343137	0.218954	0.0408497	0.0408497	0.00326797	0.0522876	0.0359477	0.147059	0.114379	0.0996732	0.0473856	0.0767974		0.0947712	0.00326797	0
41	Melanotaenia splendida	82.3	0	0.00694444	0.0277778	0.0173611	0.0173611		0.135417	0.0451389	0.0243056	0.0381944		0.0104167	0.0486111	0.0451389	0	0.40625	0.00694444	0.0451389	0
39	Oryzias javanicus	63.5	0	0.0138889	0.0347222		0.00694444	0.0243056	0.0243056	0.0138889	0.0520833	0.0243056	0.03125		0.0104167	0.0104167	0.00347222	0.0347222	0	0.0486111	0.0694444
39	Oryzias latipes	63.5	0	0.0212418	0.0163399		0.00326797	0.0114379	0.0996732	0.0359477	0.0784314	0.0326797	0.323529	0.0686275	0.0833333	0.0833333	0.0751634	0.0718954	0	0.00653595	0.00326797
38	Austrofundulus myersi	70.7	0	0.179739	0.0457516	0.0506536	0.0506536	0.0163399	0.0196078	0.0522876	0.207516	0.00326797		0.00980392	0.0490196	0.0816994	0.104575	0.0424837	0	0.00326797	0.00653595
37	Xiphophorus maculatus	44.7	0	0.0381944	0.128472	0.204861		0.0590278	0.114583	0.111111	0.184028	0.0555556	0.128472		0.145833	0.0451389	0.222222	0.0277778	0	0.00694444	0.0138889
36	Adinia xenica	17.5	0	0.0381944	0.0277778		0.0833333	0.128472	0.0833333	0.0486111		0.0555556	0.128472	0.0520833	0.291667	0.0486111	0.0659722	0.00347222	0	0.00694444	0.0138889
36	Fundulus heteroclitus	17.5	0	0.00896057	0.0197133		0.00537635	0.0609319	0.0537634	0.00179212	0.0851255	0.0716846	0.140681		0.0430108	0.00179212	0.0519713	0.0609319	0	0.0555556	0.0143369
34	Oreochromis niloticus	18.2	0	0.0637255	0.107843	0.0637255		0.0424837	0.00980392	0.0261438	0.0653595	0.0849673	0.0294118	0.0784314	0.0392157	0.0392157	0.0996732	0.0179739	0.0228758	0.0326797	0
33	Haplochromis piceatus	4	0	0.0353535	0.020202	0.138889		0.0555556	0.151515	0.111111	0.126263	0.040404	0.166667	3.33333e-09	3.33333e-09	3.33333e-09	0.0126263	0.0126263	0.020202	0.0555556	0
33	Labeotropheus trewavasae	4	0	0.0326797	0.183007	0.0114379		0.189542	0.127451	0.0326797	0.0228758	0.0261438	0.382353	0.0686275	0.254902	0.0784314	0.0702614	0.158497	0.0653595	0.00326797	0
32	Amphilophus xiloaensis	21.5	0	0.0952381	0.0119048	0.0952381		0.202381	0.0992063	0.0119048	0.0595238	0.00793651				0.047619	0.0396825	0.0396825	0.134921	0.015873	0
32	Cichlasoma dimerus	21.5	0	0.110215	0.0376344	0.0188172		0.0215054	0.0770609	0.061828	0.163978	0.172939		0.139785	0.0860215	0.0860215	0.0421147	0.0546595	0.0681004	0.0555556	0
