## Supplemental file.5 for "Frequent Non-random Shifts in the Temporal Sequence of Developmental Landmark Events during Teleost Evolutionary Diversification"

### Sheet: Sheet1
	Branch name	Genertion time (year)	Genertion/Million years	Reference
	Adinia xenica	0.25	70	Cunningham, J.E.R., & Balon, E.K. 1985 Early ontogeny of Adinia xenica (Pisces, Cyprinodontiformes): 1. The development of embryos in hiding. Environ Biol Fish 14(2-3), 115–166.
	Alosa sapidissima	4	61.625	Scott, W. B., & Crossman, E. J. 1998. Freshwater Fishes of Canada Oakville (Canada) Galt House.
	Amphilophus xiloaensis	2	10.75	Kratochwil, C.F., Sefton M.M., & Meyer, A. 2015 Embryonic and larval development in the Midas cichlid fish species flock (Amphilophus spp.): a new evo-devo model for the investigation of adaptive novelties and species differences. BMC Dev Biol 15, 12. (doi:10.1186/s12861-015-0061-1).
	Anabas testudineus	1	68.6	Zalina, I., Saad, C.R., Christianus, A.,& Harmin, S.A. 2012 Induced Breeding and Embryonic Development of Climbing Perch ( Anabas testudineus,Blooch). J Fisheries Aqua Sci 7, 291–306.
	Austrofundulus myersi	0.667	106.05	Wourms, J.P., 1972 Developmental biology of annual fishes. I. Stages in the normal development of Austrofundulus myersi Dahl. J Exp Zool 182(2), 143 – 167. (doi:10.1002/jez.1401820202)
	Barbodes gonionotus	0.333	204.6	Basak, S.K., Basak, B., Gupta, N., Haque, M.M., & Amin, R. 2014 Embryonic and larval development of silver barb (Barodes gonionotus) in an mobile hatchery under laboratory Condition. Euro Sci J Special ed 3, 258-270
	Carassius auratus	1.5	40.8	Lorenzoni, M., Ghetti, L., Pedicillo, G., & Carosi, A. (2010). Analysis of the biological features of the goldfish Carassius auratus auratus in Lake Trasimeno (Umbria, Italy) with a view to drawing up plans for population control. Folia Zoologica, 58(2), 56–70.
	Catostomus commersoni	3.5	27.4	Chen, Y., & Harvey, H.H. 1994 Maturation of white sucker, Catosto-mus commersoni, populations in Ontario. Cana J Fisheries Aqua Sci 51(9), 2066–2076.(doi.org/10.1139/f94-209)
	Channa striatus	0.5	137.2	Yackov, W.A.A.,& Ali, A.B., 1992 Simple method for backyard production of snakehead, Channa striatus (Bloch) fry. Naga, 15: 22-23.
	Cichlasoma dimerus	1.333	16.125	Pandolfi, M., Canepa, M.M., Meijide, F.J., Alonso, F., Rey Vazquez, C., Maggese, M.C., & Vissio, P.G. 2009 Studies on the reproductive and developmental biology of Cichlasoma dimerus (Percifomes, Cichlidae). Biocell, 33(1), 1-18.
	Cyprinus carpio	2.5	24.48	Snyder, E.M., Snyder, S.A., Kelly, K.L., Gross, T.S., Villeneuve, D.L., Fitzgerald, S.D., Villalobos, S.A., & Giesy J.P. 2004 Reproductive responses of common carp (Cyprinus carpio) exposed in cages to influent of the Las Vegas Wash in Lake Mead, Nevada, from late winter to early spring. Environ Sci Technol 38(23), 6385-6395.
	Danio rerio	0.5	175.2	Engeszer, R.E., Patterson, L.B., Rao A.A., & Parichy, D.M. 2007 Zebrafish in the wild: a review of natural history and new notes from the field. Zebrafish 4(1), 21-40. (doi:10.1089/zeb.2006.9997).
	Fundulus heteroclitus	0.75	23.3333	Shimizu, A., Hamaguchi, M., Ito, H., Ohkubo, M., Udagawa, M., Fujii, K., Kobayashi, T., & Nakamura, M. 2008 Appearances and chronological changes of mummichog Fundulus heteroclitus FSH cells and LH cells during ontogeny, sexual differentiation, and gonadal development. Gen Comp Endocrinol 156(2), 312-322. (doi:10.1016/j.ygcen.2008.01.022).
	Gadus morhua	2	73	Kolstad, K., Thorland, I., Refstie, T.,& Gjerde, B. 2006 Genetic variation and genotype by location interaction in body weight, spinal deformity and sexual maturity in Atlantic cod (Gadus morhua) reared at different locations off Norway. Aquaculture 259(1-4), 66–73.(doi.org/10.1016/j.aquaculture.2005.12.022).
	Galaxias maculatus	1	202	Burnet, A.M.R. 1965 Observations on the spawning migrations of Galaxias attenuatus (Jenyns). N Z J Sci 8, 79–87.
	Gasterosteus aculeatus	1.5	36.4	Bell, M. A.,& Foster, S. A. (eds) 1994 The evolutionary biology of the threespine stickleback. Oxford University Press.
	Gobius niger	2	18.6	Boban, J., Isajlovic, I., Zorica, B., Cikes-Kec, V., & Vrgoc, N. 2013 Biometry and distribution of the black goby Gobius niger (Linnaeus, 1758) in the Adriatic Sea. Acta Adriatica 54 (2), 265-272.
	Haplochromis piceatus	1.5	2.66667	de Jong, I.M., Witte, F., & Richardson, M.K. 2009 Developmental stages until hatching of the Lake Victoria cichlid Haplochromis piceatus (Teleostei: Cichlidae). J Morphol 270(5), 519-535. (doi:10.1002/jmor.10716).
	Heterobranchus bidorsalis	1	142.7	Yalcin, S., Akyurt, I., & Solak, K. 2001 Certain reproductive characteristics of the catfish Clarias gariepinus (Burchell, 1822) living in the River Asi (Turkey). Turk J Zool 25, 453–460.
	Heteropneustes fossilis	1	142.7	Hossain, Y., Islam, R., Ahmed, Z.F., Rahman, M., Hossen, A., Naser, S.M., & Rasel, R.I. 2015 Threatened fishes of the world: Heteropneustes fossilis (Bloch, 1794) (Siluriformes: Heteropneustidae). Croatian J Fish. 73(2), 77 – 79.
	Labeotropheus trewavasae	1.5	2.66667	Balon, E. K. 1977 Early ontogeny of Labeotropheus Ahl, 1927 (Mbuna, Cichlidae, Lake Malawi), with a discussion on advanced protective styles in fish reproduction and development. Environ Biol Fish 2(2), 147–176.
	Leucopsarion petersii	1	37.2	Takegaki, T., Matsumoto, Y., Kawase, S., Ide, Y., & Sato, N. 2013 The possibility of simultaneous polygamous mating in ice goby Leucopsarion petersii males. Nippon Suisan Gakkaishi 79, 793.(doi:10.2331/suisan).
	Melanotaenia splendida	0.667	123.45	Humphrey, C., Klumpp, D.W., & Pearson, R. 2003. Early development and growth of the east rainbowfish, Melanotaenia splendida splendida . Mar Freshwater Res 53(1), 17–25.(doi: org/10.1071/MF02037).
	Oncorhynchus mykiss	2	16.8	Behnke, R.J. 1992 Native trout of western North America. Bethesda, MD: American Fisheries Society.
	Oreochromis niloticus	1	18.2	Fujimura, K., & Okada, N. 2007 Development of the embryo, larva and early juvenile of Nile tilapia Oreochromis niloticus (Pisces: Cichlidae). Developmental staging system. Dev Growth Differ 49(4), 301-324. (doi:10.1111/j.1440-169X.2007.00926.x).
	Oryzias javanicus	0.667	95.25	Kakuno, A., Fujii, A., & Koyama, J. 2001 Histological studies on the gonadal development in Java medaka (Oryzias javanicus). Bull Fish Res Agency 1, 35–37.
	Oryzias latipes	0.417	152.4	Lawrence, C., Adatto, I., Best, J., James, A., & Maloney, K. 2012 Generation time of zebrafish (Danio rerio) and medakas (Oryzias latipes) housed in the same aquaculture facility. Lab Anim (NY) 41(6), 158-165. (doi:10.1038/laban0612-158).
	Salmo salar	3	11.2	Gjerde, B. 1994 Response to individual selection for age at sexual maturity in Atlantic salmon. Aquaculture 38, 229-240. (doi:10.1016/0044- 8486(84)90147-9).
	Stizostedion vitreum	5	10.92	Colby, P.J., McNicol, R.E., & Ryder, R.A. 1979 Synopsis of biological data on the walleye, Stizostedion v. vitreum (Mitchill 1818). FAO Fisheries Symposium 119.
	Xiphophorus maculatus	0.583	76.6286	Tavolga, W.N., & Rugh, R. 1947 Development of the platyfish, Platypoecilus maculatus. Zool Sci Contrib N Y Zool Soc 32(1-8), 1-15.
